# RNA-sequencing reveals strong predominance of *THRA* splicing isoform 2 in the developing and adult human brain

**DOI:** 10.1101/2023.12.22.573013

**Authors:** Eugenio Graceffo, Robert Opitz, Matthias Megges, Heiko Krude, Markus Schuelke

## Abstract

Thyroid hormone receptor alpha (THR*α*) is a nuclear hormone receptor that binds triiodothyronine (T3) and acts as an important transcription factor in development, metabolism and reproduction. THR*α* has in mammals two major splicing isoforms, THR*α*1 and THR*α*2. The better characterized isoform, THR*α*1, is a transcriptional stimulator of genes involved in cell metabolism and growth. The less well characterized isoform, THR*α*2, lacks the Ligand Binding Domain (LBD) and is thought to act as an inhibitor of THRα1 action. The ratio of THR*α*1 to THR*α*2 splicing isoforms is therefore critical for transcriptional regulation in different tissues and during development. However, the expression patterns of both isoforms have not been studied in healthy human tissues or in the developing brain. Given the lack of commercially available isoform-specific antibodies, we addressed this question by analyzing four bulk RNA-sequencing datasets and two scRNA-sequencing datasets to determine the RNA expression levels of human *THRA1* and *THRA2* transcripts in healthy adult tissues and in the developing brain. We demonstrate how 10X Chromium scRNA-seq datasets can be used to perform splicing-sensitive analyses of isoforms that differ at the 3’-end. In all datasets, we discovered a strong predominance of *THRA2* transcripts at all investigated stages of human brain development and in the central nervous system from healthy human adults.
