## Supplementary_Table_1 for "RNA-sequencing reveals strong predominance of *THRA* splicing isoform 2 in the developing and adult human brain"

### Sheet: Table 1
GEO	Sample name (FastQ files)	Organ	Organism	TaKaRa lot#	Sex	Ethnicity	Age range [years]	RIN number	28S/18S	Million reads aligned
GSM7016778	A01_brain_total	Brain (total)	Homo sapiens	2006022	n=5 male	Asian	21-29	7.9	1.5	64
GSM7016779	A02_cerebellum_total	Brain, cerebellum	Homo sapiens	2007105	n=4 male	Asian	21-29	8.1	1.4	63.1
GSM7016780	A03_brain_cortex	Brain, cerebral cortex	Homo sapiens	2103224	n=4 male	Asian	26-41	7.9	1.5	63.2
GSM7016781	A04_brain_insula	Brain, insula	Homo sapiens	2004096A	n=15 male|female	Caucasian	20-68	8.2	1.7	61.9
GSM7016782	A05_brain_occipital_pole	Brain, occipital Pole	Homo sapiens	2002308A	n=14 male|female	Caucasian	22-68	8.1	1.6	61.9
GSM7016783	A06_brain_parietal_lobe	Brain, Parietal Lobe	Homo sapiens	1703257A	n=4 male|female	Caucasian	35-89	8.5	2.2	60.7
GSM7016784	A07_brain_postcentral_gyrus	Brain, Postcentral Gyrus	Homo sapiens	2001199A	n=5 male|female	Caucasian	44-52	8.7	2.1	61.9
GSM7016785	A08_brain_temporal_lobe	Brain, Temporal Lobe	Homo sapiens	2006021	n=5 male	Asian/Caucasian	21-66	7.9	1.3	62.6
GSM7016786	A09_dorsal_root_ganglion	Dorsal Root Ganglion	Homo sapiens	1912255A	n=21 male|female	Caucasian	16-65	8	2	66
GSM7016787	A10_spinal_cord_total	Spinal Cord	Homo sapiens	1903118	n= NA male|female	Asian/Caucasian	20-81	7	1.9	63.1
GSM7016788	A11_heart	Heart	Homo sapiens	2008105A	n=3 male	Caucasian	30-39	8.5	1.5	54.9
GSM7016789	A12_spleen	Spleen	Homo sapiens	2010364A	n=12 male|female	Caucasian	18-54	7.1	1.9	63.1
GSM7016790	A13_colon	Colon	Homo sapiens	1804052	n=1 male	Asian	29	7.5	1.6	62.3
GSM7016791	A14_small_intestine	Small Intestine	Homo sapiens	2009174A	n=5 male|female	Caucasian	20-61	6.2	1.3	60.7
GSM7016792	A15_stomach	Stomach	Homo sapiens	1904758A	n=1 male	Caucasian	50	6.6	1.8	55.6
GSM7016793	A16_adipose_tissue	Adipose Tissue	Homo sapiens	1905394A	n=18 male|female	Caucasian	22-61	8.7	1.9	61.7
GSM7016794	A17_adrenal_gland	Adrenal Gland	Homo sapiens	1703001	n=4 male|female	Asian/Caucasian/African American	43-88	8.3	1.6	58.6
GSM7016795	A18_kidney	Kidney	Homo sapiens	2010004	n=4 male|female	Asian/Caucasian	26-83	6.9	1.6	57.8
GSM7016796	A19_liver	Liver	Homo sapiens	2010005	n=4 male|female	Asian/Caucasian	26-78	6.8	1.2	62.1
GSM7016797	A20_lung	Lung	Homo sapiens	2105090	n=4 male|female	Asian	24-66	7.5	1.1	64.4
GSM7016798	A21_pancreas	Pancreas	Homo sapiens	2104069A	n=1 male	Caucasian	52	7.9	1.4	57.9
GSM7016799	A22_skeletal_muscle	Skeletal Muscle	Homo sapiens	1812055	n=4 male|female	Asian/Caucasian	24-87	6.8	1	61.9
GSM7016800	A23_smooth_muscle	Smooth Muscle	Homo sapiens	2103002	n=5 male|female	Asian	21-81	8.8	2	66.2
GSM7016801	A24_thyroid	Thyroid	Homo sapiens	1703003	n=3 male	Asian/African American	21-76	8.2	1.5	65
