## Supplementary_Table_2 for "RNA-sequencing reveals strong predominance of *THRA* splicing isoform 2 in the developing and adult human brain"

### Sheet: Table 1
GEO	Sample name (FastQ files)	Treatment	hiPSC line	Study day	Number of pooled organoids	Organism	RIN number	28S/18S	Million reads aligned
GSE250142	250_4	control	250A	26	3	Homo sapiens	9.8	2.2	78.8
GSE250143	250_5	T3_pulse	250A	26	4	Homo sapiens	9.8	2.2	75.4
GSE250142	043_3	control	043A	26	4	Homo sapiens	4.1	1.4	80.6
GSE250143	043_4	T3_pulse	043A	26	3	Homo sapiens	4.2	0.5	77.7
GSE250142	250_14	control	250A	46	2	Homo sapiens	9.6	2	81.1
GSE250143	250_15	T3_pulse	250A	46	2	Homo sapiens	9.7	2.2	81.8
GSE250142	043_14	control	043A	46	2	Homo sapiens	9.2	1.9	81.6
GSE250143	043_15	T3_pulse	043A	46	3	Homo sapiens	9.4	1.7	81.6
GSE250142	01B_13	control	01B	46	2	Homo sapiens	5.5	1.3	73
GSE250143	01B_14	T3_pulse	01B	46	2	Homo sapiens	6.9	1.5	81.2
GSE250142	250_34	control	250A	61	2	Homo sapiens	9.4	1.9	81.8
GSE250143	250_35	T3_pulse	250A	61	2	Homo sapiens	9.3	1.9	81.7
GSE250142	043_33	control	043A	61	2	Homo sapiens	8.8	1.7	81.7
GSE250143	043_34	T3_pulse	043A	61	2	Homo sapiens	3.6	1.3	81.3
GSE250142	01B_33	control	01B	61	2	Homo sapiens	8.9	1.6	73.3
GSE250143	01B_34	T3_pulse	01B	61	2	Homo sapiens	6.7	1.4	82.2
