## Supplementary_Table_3 for "RNA-sequencing reveals strong predominance of *THRA* splicing isoform 2 in the developing and adult human brain"

### Sheet: Table
Dataset Code	Ref	Dataset GEO or EMBL accession	RNA seq type	Sample GEO or EMBL accession	SRA accession	Organism	Submitted file name	Study day	Treatment																			Experiment
D2	Testa lab	E-MTAB-8325	bulk	ERS4619652	ERR4198632	Homo sapiens	KOLFD50_S18361_R1.fastq.gz	50	none																			ERX4159653
D2	Testa lab	E-MTAB-8325	bulk	ERS4619652	ERR4198632	Homo sapiens	KOLFD50_S18361_R2.fastq.gz	50	none																			ERX4159654
D2	Testa lab	E-MTAB-8325	bulk	ERS4619660	ERR4198636	Homo sapiens	S_3391BD50_S18350_R2.fastq.gz	50	none																			ERX4159655
D2	Testa lab	E-MTAB-8325	bulk	ERS4619660	ERR4198636	Homo sapiens	S_3391BD50_S18350_R1.fastq.gz	50	none																			ERX4159656
D2	Testa lab	E-MTAB-8325	bulk	ERS4619656	ERR4198634	Homo sapiens	MIFF1day46_S18185_R1.fastq.gz	50	none																			ERX4159657
D2	Testa lab	E-MTAB-8325	bulk	ERS4619656	ERR4198634	Homo sapiens	MIFF1day46_S18185_R2.fastq.gz	50	none																			ERX4159658
D2	Testa lab	E-MTAB-8325	bulk	ERS4619672	ERR4198642	Homo sapiens	S_3391B_D100_R1.fastq.gz	100	none																			ERX4159659
D2	Testa lab	E-MTAB-8325	bulk	ERS4619672	ERR4198642	Homo sapiens	S_3391B_D100_R2.fastq.gz	100	none																			ERX4159660
D2	Testa lab	E-MTAB-8325	bulk	ERS4619668	ERR4198640	Homo sapiens	S_MIFF1_D100_5_R2.fastq.gz	100	none																			ERX4159661
D2	Testa lab	E-MTAB-8325	bulk	ERS4619668	ERR4198640	Homo sapiens	S_MIFF1_D100_5_R1.fastq.gz	100	none																			ERX4159662
D2	Testa lab	E-MTAB-8325	bulk	ERS4619664	ERR4198638	Homo sapiens	S_809_1_5_D100_6_R1.fastq.gz	100	none																			ERX4159663
D2	Testa lab	E-MTAB-8325	bulk	ERS4619664	ERR4198638	Homo sapiens	S_809_1_5_D100_6_R2.fastq.gz	100	none																			ERX4159664
D2	Testa lab	E-MTAB-8325	bulk	ERS4619641	ERR4198627	Homo sapiens	KOLFD20_S18360_R1.fastq.gz	18	none																			ERX4159665
D2	Testa lab	E-MTAB-8325	bulk	ERS4619641	ERR4198627	Homo sapiens	KOLFD20_S18360_R2.fastq.gz	18	none																			ERX4159666
D2	Testa lab	E-MTAB-8325	bulk	ERS4619646	ERR4198629	Homo sapiens	MIFF1day25_S18178_R2.fastq.gz	18	none																			ERX4159667
D2	Testa lab	E-MTAB-8325	bulk	ERS4619646	ERR4198629	Homo sapiens	MIFF1day25_S18178_R1.fastq.gz	18	none																			ERX4159668
D2	Testa lab	E-MTAB-8325	bulk	ERS4619648	ERR4198630	Homo sapiens	S_3391Bday22_S18179_R1.fastq.gz	18	none																			ERX4159669
D2	Testa lab	E-MTAB-8325	bulk	ERS4619648	ERR4198630	Homo sapiens	S_3391Bday22_S18179_R2.fastq.gz	18	none																			ERX4159670
D4	Lancaster lab	GSE153076	bulk	GSM4633806	SRR12075847	Homo sapiens	GSM4633806	0	none
D4	Lancaster lab	GSE153076	bulk	GSM4633807	SRR12075848	Homo sapiens	GSM4633807	2	none
D4	Lancaster lab	GSE153076	bulk	GSM4633808	SRR12075849	Homo sapiens	GSM4633808	3	none
D4	Lancaster lab	GSE153076	bulk	GSM4633809	SRR12075850	Homo sapiens	GSM4633809	5	none
D4	Lancaster lab	GSE153076	bulk	GSM4633810	SRR12075851	Homo sapiens	GSM4633810	10	none
D4	Lancaster lab	GSE153076	bulk	GSM4633811	SRR12075852	Homo sapiens	GSM4633811	15	none
D4	Lancaster lab	GSE153076	bulk	GSM4633812	SRR12075853	Homo sapiens	GSM4633812	25	none
D4	Lancaster lab	GSE153076	bulk	GSM4633813	SRR12075854	Homo sapiens	GSM4633813	0	none
D4	Lancaster lab	GSE153076	bulk	GSM4633814	SRR12075855	Homo sapiens	GSM4633814	2	none
D4	Lancaster lab	GSE153076	bulk	GSM4633815	SRR12075856	Homo sapiens	GSM4633815	3	none
D4	Lancaster lab	GSE153076	bulk	GSM4633816	SRR12075857	Homo sapiens	GSM4633816	5	none
D4	Lancaster lab	GSE153076	bulk	GSM4633817	SRR12075858	Homo sapiens	GSM4633817	10	none
D4	Lancaster lab	GSE153076	bulk	GSM4633818	SRR12075859	Homo sapiens	GSM4633818	15	none
D4	Lancaster lab	GSE153076	bulk	GSM4633819	SRR12075860	Homo sapiens	GSM4633819	25	none
D4	Lancaster lab	GSE153076	bulk	GSM4633820	SRR12075861	Homo sapiens	GSM4633820	0	none
D4	Lancaster lab	GSE153076	bulk	GSM4633821	SRR12075862	Homo sapiens	GSM4633821	2	none
D4	Lancaster lab	GSE153076	bulk	GSM4633822	SRR12075863	Homo sapiens	GSM4633822	3	none
D4	Lancaster lab	GSE153076	bulk	GSM4633823	SRR12075864	Homo sapiens	GSM4633823	5	none
D4	Lancaster lab	GSE153076	bulk	GSM4633824	SRR12075865	Homo sapiens	GSM4633824	10	none
D4	Lancaster lab	GSE153076	bulk	GSM4633825	SRR12075866	Homo sapiens	GSM4633825	15	none
D4	Lancaster lab	GSE153076	bulk	GSM4633826	SRR12075867	Homo sapiens	GSM4633826	25	none
D4	Lancaster lab	GSE153076	bulk	GSM4633827	SRR12075868	Gorilla gorilla	GSM4633827	0	none
D4	Lancaster lab	GSE153076	bulk	GSM4633828	SRR12075869	Gorilla gorilla	GSM4633828	2	none
D4	Lancaster lab	GSE153076	bulk	GSM4633829	SRR12075870	Gorilla gorilla	GSM4633829	3	none
D4	Lancaster lab	GSE153076	bulk	GSM4633830	SRR12075871	Gorilla gorilla	GSM4633830	5	none
D4	Lancaster lab	GSE153076	bulk	GSM4633831	SRR12075872	Gorilla gorilla	GSM4633831	10	none
D4	Lancaster lab	GSE153076	bulk	GSM4633832	SRR12075873	Gorilla gorilla	GSM4633832	15	none
D4	Lancaster lab	GSE153076	bulk	GSM4633833	SRR12075874	Gorilla gorilla	GSM4633833	25	none
D4	Lancaster lab	GSE153076	bulk	GSM4633834	SRR12075875	Gorilla gorilla	GSM4633834	0	none
D4	Lancaster lab	GSE153076	bulk	GSM4633835	SRR12075876	Gorilla gorilla	GSM4633835	2	none
D4	Lancaster lab	GSE153076	bulk	GSM4633836	SRR12075877	Gorilla gorilla	GSM4633836	3	none
D4	Lancaster lab	GSE153076	bulk	GSM4633837	SRR12075878	Gorilla gorilla	GSM4633837	5	none
D4	Lancaster lab	GSE153076	bulk	GSM4633838	SRR12075879	Gorilla gorilla	GSM4633838	10	none
D4	Lancaster lab	GSE153076	bulk	GSM4633839	SRR12075880	Gorilla gorilla	GSM4633839	15	none
D4	Lancaster lab	GSE153076	bulk	GSM4633840	SRR12075881	Gorilla gorilla	GSM4633840	25	none
D4	Lancaster lab	GSE153076	bulk	GSM4633841	SRR12075882	Gorilla gorilla	GSM4633841	0	none
D4	Lancaster lab	GSE153076	bulk	GSM4633842	SRR12075883	Gorilla gorilla	GSM4633842	2	none
D4	Lancaster lab	GSE153076	bulk	GSM4633843	SRR12075884	Gorilla gorilla	GSM4633843	3	none
D4	Lancaster lab	GSE153076	bulk	GSM4633844	SRR12075885	Gorilla gorilla	GSM4633844	5	none
D4	Lancaster lab	GSE153076	bulk	GSM4633845	SRR12075886	Gorilla gorilla	GSM4633845	10	none
D4	Lancaster lab	GSE153076	bulk	GSM4633846	SRR12075887	Gorilla gorilla	GSM4633846	15	none
D4	Lancaster lab	GSE153076	bulk	GSM4633847	SRR12075888	Gorilla gorilla	GSM4633847	25	none
D5	Testa lab	E-MTAB-8337	single cell	ERS4649261	ERR4229853	Homo sapiens	3391B_D50_1_S1_L001.bam	50	none
D5	Testa lab	E-MTAB-8337	single cell	ERS4649261	ERR4229854	Homo sapiens	3391B_D50_2_S1_L001.bam	50	none
D5	Testa lab	E-MTAB-8337	single cell	ERS4649261	ERR4229855	Homo sapiens	3391B_D50_3_S1_L001.bam	50	none
D5	Testa lab	E-MTAB-8337	single cell	ERS4649261	ERR4229856	Homo sapiens	3391B_D50_4_S1_L001.bam	50	none
D5	Testa lab	E-MTAB-8337	single cell	ERS4649262	ERR4229857	Homo sapiens	kolf2c1day50_1_S1_L001.bam	50	none
D5	Testa lab	E-MTAB-8337	single cell	ERS4649262	ERR4229858	Homo sapiens	kolf2c1day50_2_S1_L001.bam	50	none
D5	Testa lab	E-MTAB-8337	single cell	ERS4649262	ERR4229859	Homo sapiens	kolf2c1day50_3_S1_L001.bam	50	none
D5	Testa lab	E-MTAB-8337	single cell	ERS4649262	ERR4229860	Homo sapiens	kolf2c1day50_4_S1_L001.bam	50	none
D5	Testa lab	E-MTAB-8337	single cell	ERS4649263	ERR4229861	Homo sapiens	G1_MIF1D50_1_S1_L001.bam	50	none
D5	Testa lab	E-MTAB-8337	single cell	ERS4649263	ERR4229862	Homo sapiens	G1_MIF1D50_2_S1_L001.bam	50	none
D5	Testa lab	E-MTAB-8337	single cell	ERS4649263	ERR4229863	Homo sapiens	G1_MIF1D50_3_S1_L001.bam	50	none
D5	Testa lab	E-MTAB-8337	single cell	ERS4649263	ERR4229864	Homo sapiens	G1_MIF1D50_4_S1_L001.bam	50	none
D5	Testa lab	E-MTAB-8337	single cell	ERS4649260	ERR4229851	Homo sapiens	S20271_156_S9_L001.bam	100	none
D5	Testa lab	E-MTAB-8337	single cell	ERS4649260	ERR4229852	Homo sapiens	S20271_156_S9_L002.bam	100	none
D5	Testa lab	E-MTAB-8337	single cell	ERS4649264	ERR4229865	Homo sapiens	S20269_154_S7_L001.bam	100	none
D5	Testa lab	E-MTAB-8337	single cell	ERS4649264	ERR4229866	Homo sapiens	S20269_154_S7_L002.bam	100	none
D5	Testa lab	E-MTAB-8337	single cell	ERS4649265	ERR4229867	Homo sapiens	S20265_136_S3_L001.bam	100	none
D5	Testa lab	E-MTAB-8337	single cell	ERS4649265	ERR4229868	Homo sapiens	S20265_136_S3_L002.bam	100	none
D5	Testa lab	E-MTAB-8337	single cell	ERS4649266	ERR4229869	Homo sapiens	S20276_177_S14_L001.bam	100	none
D5	Testa lab	E-MTAB-8337	single cell	ERS4649266	ERR4229870	Homo sapiens	S20276_177_S14_L002.bam	100	none
D6	Shi and Bao lab	GSE157329	single cell	GSM4761442	SRR12569440	Homo sapiens	embryo1-head_trunk-1	CS 12	none
D6	Shi and Bao lab	GSE157329	single cell	GSM4761443	SRR12569441	Homo sapiens	embryo1-head_trunk-2	CS 12	none
D6	Shi and Bao lab	GSE157329	single cell	GSM4761444	SRR12569442	Homo sapiens	embryo1-head_trunk-3	CS 12	none
D6	Shi and Bao lab	GSE157329	single cell	GSM4761445	SRR12569443	Homo sapiens	embryo1-head_trunk-4	CS 12	none
D6	Shi and Bao lab	GSE157329	single cell	GSM4761450	SRR12569448	Homo sapiens	embryo2-head-1	CS 13-14	none
D6	Shi and Bao lab	GSE157329	single cell	GSM4761451	SRR12569449	Homo sapiens	embryo2-head-2	CS 13-14	none
D6	Shi and Bao lab	GSE157329	single cell	GSM4761452	SRR12569450	Homo sapiens	embryo2-head-3	CS 13-14	none
D6	Shi and Bao lab	GSE157329	single cell	GSM4761453	SRR12569451	Homo sapiens	embryo2-head-4	CS 13-14	none
D6	Shi and Bao lab	GSE157329	single cell	GSM6454900	SRR21038587	Homo sapiens	Emb.04-head-1	CS 13-14	none
D6	Shi and Bao lab	GSE157329	single cell	GSM6454900	SRR21038588	Homo sapiens	Emb.04-head-2	CS 13-14	none
D6	Shi and Bao lab	GSE157329	single cell	GSM6454900	SRR21038589	Homo sapiens	Emb.04-head-3	CS 13-14	none
D6	Shi and Bao lab	GSE157329	single cell	GSM6454900	SRR21038590	Homo sapiens	Emb.04-head-4	CS 13-14	none
D6	Shi and Bao lab	GSE157329	single cell	GSM4761478	SRR12569476	Homo sapiens	Emb.05-head-1	CS 15-16	none
D6	Shi and Bao lab	GSE157329	single cell	GSM4761479	SRR12569477	Homo sapiens	Emb.05-head-2	CS 15-16	none
D6	Shi and Bao lab	GSE157329	single cell	GSM4761480	SRR12569478	Homo sapiens	Emb.05-head-3	CS 15-16	none
D6	Shi and Bao lab	GSE157329	single cell	GSM4761481	SRR12569479	Homo sapiens	Emb.05-head-4	CS 15-16	none
D6	Shi and Bao lab	GSE157329	single cell	GSM4761494	SRR12569492	Homo sapiens	Emb.06-head a-1	CS 15-16	none
D6	Shi and Bao lab	GSE157329	single cell	GSM4761495	SRR12569493	Homo sapiens	Emb.06-head a-2	CS 15-16	none
D6	Shi and Bao lab	GSE157329	single cell	GSM4761496	SRR12569494	Homo sapiens	Emb.06-head a-3	CS 15-16	none
D6	Shi and Bao lab	GSE157329	single cell	GSM4761497	SRR12569495	Homo sapiens	Emb.06-head a-4	CS 15-16	none
D6	Shi and Bao lab	GSE157329	single cell	GSM4761498	SRR12569496	Homo sapiens	Emb.06-head a-5	CS 15-16	none
D6	Shi and Bao lab	GSE157329	single cell	GSM4761499	SRR12569497	Homo sapiens	Emb.06-head a-6	CS 15-16	none
D6	Shi and Bao lab	GSE157329	single cell	GSM4761500	SRR12569498	Homo sapiens	Emb.06-head a-7	CS 15-16	none
D6	Shi and Bao lab	GSE157329	single cell	GSM4761501	SRR12569499	Homo sapiens	Emb.06-head a-8	CS 15-16	none
D6	Shi and Bao lab	GSE157329	single cell	GSM4761502	SRR12569500	Homo sapiens	Emb.06-head b-1	CS 15-16	none
D6	Shi and Bao lab	GSE157329	single cell	GSM4761503	SRR12569501	Homo sapiens	Emb.06-head b-2	CS 15-16	none
D6	Shi and Bao lab	GSE157329	single cell	GSM4761504	SRR12569502	Homo sapiens	Emb.06-head b-3	CS 15-16	none
D6	Shi and Bao lab	GSE157329	single cell	GSM4761505	SRR12569503	Homo sapiens	Emb.06-head b-4	CS 15-16	none
D6	Shi and Bao lab	GSE157329	single cell	GSM4761506	SRR12569504	Homo sapiens	Emb.06-head b-5	CS 15-16	none
D6	Shi and Bao lab	GSE157329	single cell	GSM4761507	SRR12569505	Homo sapiens	Emb.06-head b-6	CS 15-16	none
D6	Shi and Bao lab	GSE157329	single cell	GSM4761508	SRR12569506	Homo sapiens	Emb.06-head b-7	CS 15-16	none
D6	Shi and Bao lab	GSE157329	single cell	GSM4761509	SRR12569507	Homo sapiens	Emb.06-head b-8	CS 15-16	none
D6	Shi and Bao lab	GSE157329	single cell	GSM4761510	SRR12569508	Homo sapiens	Emb.06-head b-9	CS 15-16	none
D6	Shi and Bao lab	GSE157329	single cell	GSM4761511	SRR12569509	Homo sapiens	Emb.06-head b-10	CS 15-16	none
D6	Shi and Bao lab	GSE157329	single cell	GSM4761512	SRR12569510	Homo sapiens	Emb.06-head b-11	CS 15-16	none
D6	Shi and Bao lab	GSE157329	single cell	GSM4761513	SRR12569511	Homo sapiens	Emb.06-head b-12	CS 15-16	none
